# Lipidomic and Proteomic Insights from Extracellular Vesicles in Postmortem Dorsolateral Prefrontal Cortex Reveal Substance Use Disorder-Induced Brain Changes

**DOI:** 10.1101/2024.08.09.607388

**Authors:** Chioma M. Okeoma, Wasifa Naushad, Bryson C. Okeoma, Carlos Gartner, Yulica Santos-Ortega, Calvin Vary, Victor Corasolla Carregari, Martin R. Larsen, Alessio Noghero, Rodrigo Grassi-Oliveira, Consuelo Walss-Bass

## Abstract

Substance use disorder (SUD) significantly increases the risk of neurotoxicity, inflammation, oxidative stress, and impaired neuroplasticity. The activation of inflammatory pathways by substances may lead to glial activation and chronic neuroinflammation, potentially mediated by the release of extracellular particles (EPs), such as extracellular condensates (ECs) and extracellular vesicles (EVs). These particles, which reflect the physiological, pathophysiological, and metabolic states of their cells of origin, might carry molecular signatures indicative of SUD. In particular, our study investigated neuroinflammatory signatures in SUD by isolating EVs from the dorsolateral prefrontal cortex (dlPFC) Brodmann’s area 9 (BA9) in postmortem subjects. We isolated BA9-derived EVs from postmortem brain tissues of eight individuals (controls: n=4, SUD: n=4). The EVs were analyzed for physical properties (concentration, size, zeta potential, morphology) and subjected to integrative multi-omics analysis to profile the lipidomic and proteomic characteristics. We assessed the interactions and bioactivity of EVs by evaluating their uptake by glial cells. We further assessed the effects of EVs on complement mRNA expression in glial cells as well as their effects on microglial migration. No significant differences in EV concentration, size, zeta potential, or surface markers were observed between SUD and control groups. However, lipidomic analysis revealed significant enrichment of glycerophosphoinositol bisphosphate (PIP2) in SUD EVs. Proteomic analysis indicates downregulation of SERPINB12, ACYP2, CAMK1D, DSC1, and FLNB, and upregulation of C4A, C3, and ALB in SUD EVs. Gene ontology and protein-protein interactome analyses highlight functions such as cell motility, focal adhesion, and acute phase response signaling that is associated with the identified proteins. Both control and SUD EVs increased C3 and C4 mRNA expression in microglia, but only SUD EVs upregulated these genes in astrocytes. SUD EVs also significantly enhanced microglial migration in a wound healing assay.This study successfully isolated EVs from postmortem brains and used a multi-omics approach to identify EV-associated lipids and proteins in SUD. Elevated C3 and C4 in SUD EVs and the distinct effects of EVs on glial cells suggest a crucial role in acute phase response signaling and neuroinflammation.
