## Supplemental Table 1 for "Lipidomic and Proteomic Insights from Extracellular Vesicles in Postmortem Dorsolateral Prefrontal Cortex Reveal Substance Use Disorder-Induced Brain Changes"

### Sheet: Table 3 - 98 positive polarity 
Table 3: Positive polarity lipids associated with BA9 EVs isolated from human postmortem brains
Lpid species	Control	Control	Control	Control	Control	Control	Control	Control	SUD	SUD	SUD	SUD	SUD	SUD	SUD	SUD
ST 14:0	0.01	0.01	0.01	4038.49	3928.94	10955.9	0.01	18204.1	0.01	0.01	0.01	0.01	0.01	0.01	0.01	25287
ST 14:0	21867.6	8330.79	0.01	0.01	0.01	0.01	0.01	0.01	0.01	0.01	0.01	0.01	6836.88	0.01	0.01	0.01
ST 14:0	0.01	0.01	0.01	3648.8	3242.96	13291.7	0.01	12726.1	0.01	0.01	0.01	0.01	0.01	0.01	0.01	24976.7
ST 20:5	0.01	0.01	0.01	4252.4	0.01	10937.2	0.01	18432.2	0.01	0.01	0.01	0.01	0.01	0.01	0.01	17496.5
ST 30:3	0.01	0.01	0.01	0.01	0.01	5390.86	0.01	0.01	0.01	0.01	0.01	0.01	0.01	0.01	0.01	11324.7
Cer 34:1;O2	0.01	0.01	0.01	0.01	0.01	7735.99	0.01	0.01	0.01	0.01	0.01	0.01	0.01	0.01	9921.61	0.01
Cer 34:1;O2	0.01	34473.8	0.01	0.01	0.01	0.01	0.01	0.01	0.01	0.01	25062.9	33286.8	0.01	0.01	0.01	0.01
Cer 36:3;O4	0.01	0.01	0.01	0.01	0.01	5051.37	0.01	0.01	0.01	0.01	0.01	0.01	0.01	0.01	0.01	0.01
Cer 38:0;O3	0.01	0.01	0.01	3109.93	5056.82	5192.34	0.01	11468.2	0.01	0.01	9129.16	0.01	0.01	0.01	0.01	6833.02
Cer 38:1;O3	0.01	0.01	5078.86	11261.7	8577.86	25025	16976.5	34506.7	4343.75	0.01	9914.23	0.01	4106.15	5319.64	0.01	44795.5
Cer 42:0;O4	0.01	0.01	0.01	3350.44	4825.86	14451.2	0.01	13995.4	0.01	0.01	0.01	0.01	0.01	0.01	0.01	17784.6
Cer 44:0;O3	20396.5	18898.4	12295.3	9634.06	8936	9432.4	0.01	0.01	0.01	0.01	16840.1	0.01	0.01	0.01	0.01	25102
Cer 44:1;O4	0.01	0.01	8661.35	0.01	0.01	0.01	0.01	0.01	0.01	0.01	0.01	0.01	0.01	0.01	19701.7	0.01
Cer 26:2;O2	0.01	0.01	0.01	4474.77	3290.62	6669.18	0.01	10765.6	0.01	0.01	7458.41	0.01	0.01	0.01	8957.45	8309.61
Cer 26:2;O4	0.01	25031.4	0.01	0.01	5153.08	3398.6	0.01	6877.8	2514	0.01	0.01	12302.5	7242.58	4100.63	27581.2	8946.34
Cer 38:4;O3	374126	0.01	0.01	522942	738755	1.59105e+06	646591	2.48217e+06	156426	226548	440807	532589	231851	0.01	158076	2.42359e+06
DG 34:2	36317.1	14006.7	0.01	0.01	20544.8	12589	12351.2	0.01	7923.71	5204.06	34281.4	21238.1	0.01	0.01	0.01	0.01
DG 36:2	75216.9	27457.6	0.01	0.01	36864.4	0.01	0.01	0.01	0.01	0.01	80506.8	0.01	0.01	0.01	0.01	93536.3
DG 40:8	9896.27	0.01	0.01	3539.66	3723.26	6471.44	0.01	7616	0.01	0.01	0.01	0.01	0.01	3875.75	0.01	10379.6
DG 42:1	0.01	0.01	0.01	0.01	0.01	3048.82	0.01	0.01	0.01	0.01	15481.5	0.01	0.01	54115.4	0.01	0.01
DG 44:1	0.01	0.01	0.01	10275.2	0.01	0.01	0.01	0.01	9898.11	0.01	0.01	0.01	9883.22	0.01	0.01	0.01
DG 44:1	0.01	0.01	0.01	0.01	0.01	0.01	0.01	0.01	4487.48	6507.09	9127.91	8689.69	0.01	4484.68	0.01	0.01
EXCEPTIONS 24:2;O2	0.01	0.01	0.01	0.01	0.01	8572.81	0.01	0.01	0.01	0.01	0.01	0.01	0.01	0.01	0.01	11298.3
EXCEPTIONS 24:4;O2	0.01	0.01	0.01	2414.36	5075.89	0.01	0.01	11642.6	0.01	0.01	0.01	0.01	0.01	0.01	0.01	0.01
EXCEPTIONS 24:4;O2	0.01	55182.5	0.01	118833	136504	389121	0.01	545687	0.01	0.01	0.01	126695	0.01	128368	0.01	556828
EXCEPTIONS 24:4;O4	15930.9	0.01	17193.2	10961	0.01	0.01	26622.7	27229.5	10481.1	12299.3	0.01	0.01	9626.11	0.01	0.01	0.01
EXCEPTIONS 24:4;O4	0.01	0.01	9842.46	17286.4	0.01	0.01	24387.2	30254.9	24618.4	13787.8	0.01	19689.7	28878.4	34040.2	0.01	0.01
EXCEPTIONS 28:4;O4	22578.2	15117.8	13032.8	14799.5	0.01	0.01	0.01	33125.6	0.01	23683.2	0.01	0.01	19191.8	25309.3	35785.1	13271.8
EXCEPTIONS 30:0;O3	0.01	0.01	0.01	0.01	0.01	0.01	31042.7	0.01	9459.9	0.01	0.01	0.01	0.01	0.01	0.01	0.01
EXCEPTIONS 30:0;O4	0.01	0.01	0.01	0.01	0.01	0.01	41127	47513.3	24272.1	24409.7	0.01	0.01	83114.8	42168	0.01	0.01
EXCEPTIONS 30:4;O2	0.01	0.01	7163.47	0.01	0.01	0.01	0.01	0.01	0.01	4587.75	0.01	0.01	0.01	0.01	0.01	0.01
EXCEPTIONS 32:2;O2	0.01	0.01	14949.2	10605.6	0.01	0.01	0.01	0.01	0.01	0.01	0.01	0.01	0.01	0.01	0.01	0.01
EXCEPTIONS 32:3;O4	40388.4	0.01	13983.1	60306.5	92932.7	167287	34531.6	212004	11272.2	30912.5	45859.3	51342.7	33915.3	19349.6	93508.3	239031
EXCEPTIONS 40:1;O2	45470.1	44347.5	35913.3	56803.7	15988.6	11052	0.01	48039.6	50277.2	55452.3	55037.5	45903.8	50034.3	54321.8	50991.3	67542.7
EXCEPTIONS 40:2;O3	62948.9	33555	9677.8	0.01	60138.3	0.01	177535	102684	20196	21064.5	57408.6	56224.8	34143.9	38301.5	136516	0.01
EXCEPTIONS 44:2;O2	234488	196821	63465.2	185124	43932.1	46588.4	217632	176319	185743	205538	201740	207591	203533	171049	240340	212167
EXCEPTIONS 26:0;O2	0.01	17225.8	13677.7	0.01	6719.07	6990.41	0.01	0.01	0.01	0.01	16958.9	0.01	0.01	0.01	0.01	19314.1
EXCEPTIONS 26:0;O3	62208.3	46348.9	23801.4	29586.8	16014.9	9076.01	52958.8	41729.1	36050.7	35932.5	37731	27917.3	22358.4	42047.5	16403	36859.5
EXCEPTIONS 28:2;O3	0.01	12542.8	0.01	0.01	0.01	0.01	0.01	0.01	0.01	0.01	0.01	0.01	0.01	0.01	0.01	15089.4
EXCEPTIONS 30:0;O2	38950.9	26554.9	23808	28879.3	11011.5	10359.6	0.01	34419.7	35978.8	35698.3	33316.8	19803.1	0.01	29060.2	0.01	56920.5
EXCEPTIONS 32:0;O2	0.01	0.01	37579	19237.6	0.01	0.01	0.01	0.01	16643.2	16930.7	0.01	18696.1	0.01	42713.2	0.01	31825.1
EXCEPTIONS 34:2;O3	0.01	0.01	0.01	0.01	0.01	0.01	0.01	11396.6	0.01	0.01	0.01	0.01	0.01	0.01	0.01	10434.4
EXCEPTIONS 40:4;O3	0.01	0.01	0.01	2770.5	0.01	5353.03	23545.1	0.01	0.01	0.01	17668.6	11434.5	0.01	0.01	0.01	0.01
EXCEPTIONS 44:1;O4	0.01	0.01	0.01	0.01	0.01	0.01	19057.1	11675.3	0.01	0.01	0.01	0.01	15767.6	10549.2	0.01	0.01
EXCEPTIONS 26:0;O4	113241	47953.6	0.01	0.01	21985.8	20186.4	0.01	0.01	16866.8	0.01	43475.6	39499.3	0.01	21119.4	160858	0.01
EXCEPTIONS 26:1;O2	21927	0.01	10730.2	8508.1	9336.05	9044.24	40947.3	30599.3	0.01	0.01	15629.6	16212.7	17234.9	32275.9	14963.2	0.01
EXCEPTIONS 26:1;O4	12240.3	17375.1	11375.3	32624.3	29020.3	79442.4	41789.6	103769	6128.16	10760.2	14022	16455.3	5610.01	14303	33950.3	118525
EXCEPTIONS 26:2;O2	0.01	0.01	0.01	8582.67	5036.41	9820.92	0.01	20236.1	0.01	0.01	0.01	0.01	0.01	0.01	0.01	21882.9
EXCEPTIONS 26:2;O4	0.01	25986.4	0.01	0.01	58629.5	137961	0.01	199669	17896.5	17389	0.01	43890.1	33530.2	41865.6	13767.3	223892
EXCEPTIONS 30:0;O2	0.01	0.01	0.01	3583.26	0.01	0.01	0.01	0.01	5567.78	0.01	0.01	0.01	0.01	5485.21	0.01	10887.7
EXCEPTIONS 30:1;O2	264200	279689	120792	107558	94359	96362.7	529791	500805	179573	184993	231033	236063	467563	473802	163592	338540
EXCEPTIONS 38:3;O3	0.01	0.01	0.01	0.01	5505.05	6246.1	0.01	0.01	0.01	0.01	0.01	0.01	0.01	0.01	0.01	0.01
EXCEPTIONS 38:3;O3	0.01	0.01	0.01	3582.15	0.01	17838.2	8986.01	11165.1	0.01	0.01	0.01	0.01	5291.87	6457.11	0.01	31208.1
Hex2Cer 26:0;O2	0.01	0.01	0.01	2707.36	0.01	0.01	0.01	0.01	4719.69	4471.58	0.01	0.01	6414.26	9893.5	0.01	0.01
Hex2Cer 26:2;O4	0.01	0.01	4351.44	2522.25	0.01	0.01	0.01	0.01	2853.65	3377.7	0.01	0.01	5569.17	4635.63	0.01	0.01
Hex2Cer 28:1;O2	0.01	0.01	3504.25	2878.99	2530.21	0.01	25654.7	16283.5	10430.2	9258.81	0.01	0.01	5094.17	0.01	0.01	0.01
Hex2Cer 30:0;O2	0.01	14183.1	7300.23	18366.1	4293.84	0.01	20633.7	20988.1	14159.1	13019	0.01	10469.3	14897.6	14549.3	15120	17837.5
Hex2Cer 32:2;O2	0.01	0.01	0.01	0.01	0.01	3281.93	0.01	7095.27	0.01	0.01	0.01	0.01	0.01	0.01	0.01	0.01
Hex2Cer 36:1;O3	0.01	0.01	0.01	128203	99736.2	381237	130881	460865	0.01	0.01	0.01	0.01	0.01	0.01	0.01	496314
Hex3Cer 24:4;O4	0.01	0.01	0.01	2590.08	0.01	8603.73	0.01	7840.08	0.01	0.01	0.01	0.01	0.01	0.01	0.01	0.01
Hex3Cer 38:2;O2	0.01	0.01	0.01	0.01	6973.58	7070.05	0.01	21664.6	0.01	0.01	0.01	0.01	0.01	0.01	0.01	24143
Hex3Cer 38:2;O2	40637.9	0.01	32664.7	17396.9	29404.1	16412.3	91782.9	73693.6	29547.8	20804.3	0.01	0.01	58980.8	69271.7	47273.4	42384.4
Hex3Cer 42:3;O2	0.01	0.01	0.01	0.01	20219.8	0.01	13481.5	0.01	0.01	6236.25	49318.7	34962	13295.5	0.01	0.01	0.01
Hex3Cer 42:3;O2	719339	696139	350440	340529	264966	245806	1.27845e+06	1.29328e+06	526423	498637	624248	628628	752813	738653	333659	784994
HexCer 32:3;O3	0.01	0.01	0.01	3741.66	3385.82	9057.96	0.01	21326.3	0.01	0.01	0.01	0.01	0.01	0.01	13714.3	12250.8
HexCer 34:3;O4	27956.1	28042.5	24606.5	34599.5	0.01	0.01	0.01	0.01	19875.5	20792.6	37206.8	31885.7	21502.7	31065.6	14605.1	35315.1
HexCer 38:0;O2	0.01	0.01	69184.8	285577	248511	852557	274431	1.14158e+06	85209.1	105727	0.01	0.01	188499	110978	0.01	1.14053e+06
HexCer 38:0;O2	0.01	0.01	0.01	0.01	0.01	3721.01	0.01	0.01	0.01	0.01	0.01	0.01	0.01	0.01	0.01	9616.53
HexCer 44:0;O2	47828.5	33805.7	0.01	33154.6	7353.3	6206.05	35630.8	34866.3	30435.4	33392.3	47168.4	37458.6	37727.9	24268.9	45684.1	35839.9
HexCer 44:0;O3	24270.1	14705.7	0.01	18318.1	7765.87	0.01	0.01	0.01	0.01	13404.1	26071.1	24390.6	0.01	0.01	21756	21937.4
HexCer 44:1;O3	0.01	20935.3	0.01	13978.8	0.01	0.01	0.01	0.01	11509.2	18859.1	18592.5	15722.4	0.01	0.01	15367.9	16695.3
HexCer 44:1;O4	0.01	0.01	0.01	7418.35	0.01	0.01	0.01	0.01	0.01	0.01	15348.3	16242.7	0.01	0.01	18248.9	0.01
HexCer 44:4;O2	0.01	0.01	0.01	0.01	0.01	0.01	0.01	0.01	0.01	0.01	0.01	0.01	0.01	0.01	0.01	9138.6
SM 24:1;O4	0.01	0.01	0.01	0.01	0.01	4324.87	0.01	0.01	0.01	0.01	0.01	8019.25	0.01	0.01	0.01	14699
SM 24:1;O4	30197.1	23884.1	11972.7	7122.85	6399.75	7052.58	35451.9	37037.5	21832.1	17406.2	16575.7	24738	13225.7	0.01	12152.1	26662.4
SM 24:3;O2	15468.7	0.01	0.01	0.01	8851.66	7840.65	26004	26535.4	0.01	0.01	0.01	0.01	0.01	0.01	0.01	0.01
SM 30:0;O2	129307	137947	73823.6	106136	34687.5	33057.5	142146	141473	110533	105095	129249	97680.7	66820.9	139077	42409.2	154379
SM 30:1;O3	19603.5	12427.7	15522.3	0.01	18979.9	0.01	80084.5	72565.2	34121.5	0.01	16317.6	0.01	0.01	77269.6	0.01	0.01
SM 30:1;O3	22997.5	20771.3	24417.9	25803.9	9440.67	0.01	30536.4	33469.5	24894.3	26613.2	26306.7	30330.1	0.01	39071	10376.3	38265.5
SM 32:0;O2	19186.9	0.01	12127.3	13939.5	0.01	0.01	0.01	0.01	15438.3	14728.8	0.01	15338.3	0.01	27233.9	0.01	29605.5
SM 32:3;O4	0.01	0.01	0.01	0.01	0.01	0.01	0.01	0.01	4450.73	3375.42	10303.8	0.01	0.01	0.01	0.01	0.01
SM 32:3;O4	0.01	0.01	5171.64	4816.9	0.01	0.01	7347.41	6887.03	0.01	2779.84	0.01	0.01	7541.81	5189.17	0.01	0.01
SM 32:3;O4	0.01	0.01	0.01	0.01	0.01	0.01	0.01	0.01	0.01	0.01	0.01	0.01	209727	0.01	0.01	0.01
SM 34:1;O4	0.01	0.01	412104	0.01	0.01	140310	1.88239e+06	1.5315e+06	289761	0.01	0.01	0.01	1.09533e+06	876826	0.01	551351
SM 36:0;O3	0.01	0.01	4354.93	0.01	0.01	0.01	10513.5	14241.8	3635.24	7010.18	0.01	0.01	6974.87	14498.1	0.01	0.01
SM 36:1;O2	1.05248e+06	689390	533523	781037	302047	305708	4.15261e+06	4.09229e+06	875142	871217	1.15355e+06	1.27822e+06	1.50326e+06	3.19286e+06	964926	792368
SM 36:1;O4	0.01	0.01	324840	135160	0.01	0.01	1.00098e+06	740826	0.01	0.01	0.01	0.01	250855	0.01	0.01	0.01
SM 36:2;O2	23989.8	10177.6	41503.1	33973.6	0.01	0.01	41287.4	35252.5	52796.4	31655.5	0.01	0.01	51170.3	0.01	30342	35378
SM 38:0;O2	501173	0.01	1.49242e+06	925711	0.01	248364	7.51483e+06	6.34002e+06	1.31963e+06	1.15864e+06	0.01	0.01	2.3462e+06	2.4272e+06	570292	755386
SM 38:1;O2	0.01	0.01	0.01	0.01	0.01	0.01	0.01	0.01	0.01	0.01	0.01	0.01	0.01	0.01	0.01	0.01
SM 42:1;O2	0.01	0.01	0.01	195768	0.01	0.01	0.01	0.01	0.01	0.01	0.01	0.01	0.01	0.01	0.01	0.01
SM 42:2;O2	0.01	0.01	261615	497920	0.01	0.01	0.01	0.01	0.01	233442	0.01	0.01	269890	0.01	0.01	0.01
TG 44:0	37898.1	21610.4	23019.1	34651.8	0.01	0.01	258326	311725	80985.5	95107.2	25021.8	18078.5	147710	113619	36330.5	0.01
TG 44:4	0.01	0.01	0.01	49716.5	0.01	196994	69096.9	205102	0.01	22841.4	0.01	0.01	42685.3	22742.8	0.01	242299
TG 50:10	0.01	0.01	0.01	0.01	0.01	7766.44	0.01	13321.3	0.01	0.01	0.01	0.01	0.01	0.01	0.01	16830.3
TG 50:7	0.01	0.01	0.01	2715.76	0.01	6138.01	0.01	12373.9	0.01	0.01	0.01	0.01	0.01	0.01	0.01	12003.3
TG 54:0	29525.5	37052.3	30222	34701	39525.6	143867	36585.2	152467	23086	10492.7	34159.1	32042.1	31154	25833.5	23601.7	203292
TG 54:1	0.01	0.01	0.01	0.01	4525.7	13049.1	9377.23	20224.2	0.01	0.01	0.01	0.01	0.01	0.01	0.01	18012.6
