## Supplemental Table 2 for "Lipidomic and Proteomic Insights from Extracellular Vesicles in Postmortem Dorsolateral Prefrontal Cortex Reveal Substance Use Disorder-Induced Brain Changes"

### Sheet: Table 4 Negative polarity lipid
Table 4: Negative polarity lipids associated with BA9 EVs isolated from human postmortem brains
Lpid species	Control	Control	Control	Control	Control	Control	Control	Control	SUD	SUD	SUD	SUD	SUD	SUD	SUD	SUD
CL 52:2	0.01	0.01	0.01	0.01	16830.4	0.01	7849.17	0.01	0.01	0.01	0.01	0.01	0.01	8760.39	0.01	0.01
CL 52:4	0.01	0.01	0.01	3829.7	0.01	0.01	0.01	0.01	26770	0.01	0.01	0.01	7021.81	0.01	0.01	0.01
CL 52:5	0.01	0.01	0.01	11634.2	0.01	0.01	0.01	0.01	47069.9	0.01	0.01	19448.1	0.01	0.01	0.01	0.01
CL 52:6	21323.5	0.01	14901.2	0.01	0.01	0.01	0.01	0.01	13445.8	0.01	0.01	0.01	0.01	0.01	0.01	46255.6
CL 54:0	0.01	0.01	0.01	4298.6	0.01	0.01	4313.5	0.01	10382.8	10438.3	0.01	12040.7	0.01	0.01	0.01	0.01
CL 56:4	0.01	0.01	0.01	23331.7	0.01	0.01	0.01	0.01	0.01	21089.3	0.01	0.01	0.01	0.01	0.01	0.01
CL 56:4	0.01	0.01	0.01	0.01	43587.2	0.01	0.01	22626.6	0.01	12994.3	0.01	39884.1	0.01	11580.9	0.01	0.01
CL 56:7	0.01	0.01	0.01	0.01	0.01	0.01	0.01	0.01	11508.7	6499.3	28704.2	0.01	0.01	0.01	0.01	0.01
CL 58:1	0.01	0.01	0.01	0.01	0.01	0.01	0.01	0.01	0.01	0.01	0.01	0.01	0.01	0.01	0.01	0.01
CL 58:2	46105.5	49080	0.01	0.01	56665.5	20447.5	27077.3	35213.2	0.01	0.01	0.01	0.01	0.01	0.01	0.01	0.01
CL 58:7	35531.7	0.01	44382.1	0.01	0.01	0.01	25955.7	22739.3	41767.2	23734	0.01	0.01	17904.4	55600.9	0.01	0.01
CL 58:7	81591	0.01	0.01	160892	0.01	49842.2	124931	168115	154345	76210.3	0.01	0.01	264510	537356	52501.5	126556
CL 60:4	0.01	0.01	0.01	0.01	0.01	0.01	0.01	0.01	0.01	6105.43	0.01	0.01	0.01	0.01	0.01	0.01
CL 60:4	43545.6	0.01	0.01	0.01	0.01	20626.3	0.01	0.01	0.01	41447.8	0.01	0.01	22617.7	34324.4	0.01	0.01
CL 60:7	12299.8	0.01	13004.3	0.01	0.01	8622.21	0.01	0.01	0.01	0.01	0.01	0.01	4491.45	13546.1	0.01	0.01
CL 60:7	33200.5	0.01	0.01	20680.2	0.01	0.01	0.01	0.01	0.01	0.01	108610	65098	14163.5	19628.4	0.01	64232.4
CL 60:8	12299.8	0.01	0.01	9613.2	0.01	0.01	0.01	0.01	8631.51	6499.3	0.01	0.01	4807.77	0.01	0.01	0.01
CL 60:9	0.01	0.01	10177.3	9925.8	13748.9	0.01	8697.76	0.01	9006.84	5711.56	0.01	11852.5	3795.61	9165.98	0.01	11403.9
CL 62:11	0.01	0.01	0.01	0.01	0.01	9115.03	4596.42	0.01	6755.01	0.01	0.01	0.01	0.01	0.01	0.01	0.01
CL 62:11	0.01	0.01	8056.95	0.01	0.01	7144.22	6505.67	7207.45	0.01	0.01	0.01	0.01	0.01	0.01	0.01	0.01
CL 62:21	0.01	0.01	0.01	0.01	0.01	0.01	0.01	17030	0.01	0.01	0.01	0.01	0.01	0.01	25724	35237.4
CL 62:6	0.01	0.01	7491.6	0.01	0.01	0.01	6010.67	5713.28	6379.84	8468.75	0.01	0.01	10121.6	0.01	0.01	0.01
CL 62:8	0.01	0.01	30400.1	49342.8	0.01	0.01	34341.5	41466.4	42814.8	39169.6	63827.7	0.01	22236.7	48959.4	0.01	0.01
CL 62:8	13093.3	17422.5	0.01	19929.8	17541.6	9361.36	0.01	24435	0.01	0.01	0.01	0.01	14992.6	12410.5	0.01	17859
CL 64:5	0.01	0.01	29104.1	0.01	0.01	0.01	15898.7	14769.5	18651.4	15148.8	0.01	0.01	8683.55	0.01	0.01	0.01
CL 66:1	0.01	0.01	0.01	6408.8	0.01	0.01	0.01	0.01	0.01	0.01	0.01	0.01	3226.28	9652.63	0.01	0.01
CL 66:10	0.01	0.01	0.01	0.01	0.01	0.01	0.01	0.01	0.01	0.01	0.01	0.01	0.01	0.01	0.01	0.01
CL 66:5	0.01	0.01	0.01	0.01	0.01	0.01	5374.26	0.01	6755.01	0.01	0.01	0.01	0.01	7786.99	0.01	0.01
CL 66:6	0.01	0.01	0.01	14753.4	0.01	17587.5	17113.3	25313.2	0.01	19303.8	0.01	0.01	0.01	0.01	0.01	0.01
CL 66:9	0.01	0.01	23589.5	13610.4	0.01	0.01	17787.3	21471.5	0.01	13575.9	0.01	0.01	0.01	13340.6	0.01	0.01
CL 68:11	10911.1	0.01	0.01	4845.7	0.01	7144.22	6929.92	4306.95	0.01	0.01	0.01	0.01	0.01	0.01	0.01	0.01
CL 68:7	0.01	0.01	0.01	12572	0.01	0.01	18549.6	13703.4	20122.3	15596.5	0.01	0.01	0.01	0.01	0.01	0.01
CL 68:8	0.01	0.01	0.01	3986	11615.5	0.01	5091.42	0.01	0.01	7385.56	0.01	0.01	3605.81	0.01	0.01	0.01
CL 70:1	0.01	14707.5	10177.3	4220.4	23467.8	10839.5	7000.68	4922.23	6129.67	0.01	0.01	0.01	0.01	0.01	0.01	0.01
CL 70:15	26068.6	0.01	0.01	17577.8	0.01	0.01	18941.8	0.01	0.01	13686.7	0.01	0.01	0.01	0.01	0.01	0.01
CL 70:6	0.01	0.01	7067.49	0.01	0.01	0.01	0.01	0.01	6504.84	0.01	0.01	0.01	4238.44	0.01	0.01	0.01
CL 70:8	10911.1	0.01	0.01	0.01	16356.3	0.01	0.01	0.01	0.01	0.01	0.01	0.01	0.01	0.01	0.01	11403.9
CL 70:9	0.01	0.01	0.01	4689.4	0.01	0.01	0.01	4570.56	7630.68	0.01	0.01	0.01	0.01	0.01	0.01	0.01
CL 72:0	0.01	0.01	0.01	14385.2	0.01	0.01	0.01	13443.5	0.01	16848.5	0.01	0.01	12299.3	15770.7	0.01	0.01
CL 72:3	82749.6	0.01	146117	88689	0.01	0.01	0.01	0.01	61577.5	34442.1	0.01	27295.9	21470	67037.9	25165.1	70239.3
CL 72:4	19640.1	16743.9	74774.4	69246.4	0.01	0.01	0.01	8262.23	0.01	27868.2	0.01	0.01	0.01	0.01	0.01	14201
CL 72:6	0.01	0.01	0.01	0.01	0.01	0.01	4242.84	0.01	0.01	0.01	0.01	0.01	6199.46	6164.73	0.01	12910.1
CL 74:5	0.01	12444.7	0.01	5783.6	26786.5	9730.77	5444.92	5449.56	0.01	0.01	0.01	0.01	3858.83	0.01	0.01	12049.5
CL 74:8	0.01	0.01	8763.74	0.01	0.01	0.01	5091.42	0.01	0.01	0.01	0.01	0.01	3542.59	5191.33	0.01	0.01
CL 76:11	0.01	0.01	0.01	26857.3	0.01	0.01	0.01	19740	41633	0.01	0.01	0.01	0.01	0.01	0.01	0.01
CL 76:13	39169.9	0.01	50083.3	0.01	0.01	0.01	0.01	0.01	38233.2	0.01	0.01	0.01	0.01	0.01	0.01	0.01
CL 76:8	0.01	39206.5	84193.2	67924.5	0.01	0.01	0.01	91857.2	111427	0.01	0.01	0.01	0.01	0.01	0.01	0.01
CL 78:1	0.01	0.01	0.01	7346.7	0.01	0.01	0.01	6504.34	6504.84	0.01	0.01	0.01	4175.14	0.01	0.01	0.01
CL 78:15	0.01	0.01	0.01	13183.2	32774.3	17030.3	0.01	0.01	0.01	0.01	0.01	0.01	8921.37	21757.2	0.01	44623.8
CL 78:3	0.01	0.01	0.01	97703.9	0.01	96964.7	135246	0.01	141124	0.01	0.01	0.01	0.01	147719	100218	0.01
CL 80:12	0.01	37974.2	0.01	37820.1	0.01	24117.5	38372.4	31223.7	45137.9	70514.4	0.01	0.01	69009.1	136133	0.01	45138.9
CL 80:12	0.01	0.01	0.01	0.01	0.01	0.01	15625.8	0.01	0.01	25065.6	0.01	0.01	22295.3	30403	0.01	0.01
CL 80:12	0.01	0.01	0.01	17038.1	0.01	0.01	16971.3	22325.6	36277.2	22255.2	0.01	0.01	48646.9	0.01	0.01	0.01
CL 80:16	123189	170249	0.01	148001	165763	140915	0.01	151201	177401	209063	194548	41572.6	96258.3	212366	129810	172129
CL 80:19	11109.6	0.01	0.01	0.01	0.01	0.01	0.01	4922.23	7505.67	0.01	0.01	0.01	6642.28	0.01	0.01	0.01
CL 80:6	29410.6	0.01	0.01	0.01	37132.1	0.01	19779.8	0.01	24843.6	0.01	0.01	0.01	0.01	23596.9	0.01	0.01
CL 80:8	16267.4	13123.6	50179.4	62212.4	21571.3	0.01	57914.5	61790.8	64923.7	56327.4	0.01	0.01	0.01	118022	0.01	0.01
CL 80:8	0.01	0.01	0.01	0.01	0.01	0.01	9687.76	15557.6	0.01	13491	0.01	0.01	23153.1	0.01	0.01	0.01
CL 82:11	43299.7	0.01	77128.6	90104.1	45768.8	22059	78555.5	81902.3	60557	71092.9	0.01	0.01	81250.1	24059.7	0.01	76464.9
CL 82:13	0.01	0.01	0.01	51830.9	0.01	0.01	0.01	23611.2	40254.3	41332.4	0.01	0.01	0.01	56970.3	0.01	0.01
CL 82:3	0.01	0.01	0.01	6018	0.01	0.01	0.01	9580.62	0.01	7877.96	0.01	0.01	0.01	0.01	0.01	16567.8
CL 82:7	293669	266563	97698.9	301813	313094	158554	326895	429692	424262	354924	395439	81601.6	331560	320954	45805	276366
CL 82:9	0.01	0.01	28478.9	38929	0.01	20680.8	53030.8	56816	59508.1	50978.2	0.01	0.01	59655.2	78535.3	0.01	0.01
CL 84:10	0.01	0.01	0.01	42028.7	39835.5	0.01	61990.9	46035.2	39240.5	45508.1	88124.9	0.01	49078.2	54297	0.01	31337.1
CL 84:17	52780.7	36119.6	0.01	0.01	41823.5	40015.5	46935.2	36431.5	42741.1	0.01	0.01	0.01	39330.5	33620.7	0.01	0.01
CL 84:17	0.01	0.01	0.01	9300.6	0.01	8745.45	10677.8	13448.1	0.01	8961.15	0.01	0.01	6768.79	11599.3	0.01	0.01
CL 84:19	115004	53861.7	35231	151464	143393	84514	204174	246647	218605	233310	256619	0.01	211352	287361	75562.4	142812
CL 84:8	0.01	0.01	7067.49	4845.7	0.01	0.01	3818.5	4394.78	7505.67	0.01	0.01	0.01	4681.26	7868.15	0.01	0.01
CL 86:11	757767	372487	142709	697674	563081	243191	950722	951499	821277	717213	456687	188889	925021	990693	308731	904546
CL 86:12	0.01	0.01	0.01	5783.6	0.01	0.01	0.01	0.01	0.01	0.01	0.01	0.01	0.01	0.01	0.01	0.01
CL 86:17	0.01	0.01	0.01	11616	0.01	0.01	13484.1	15281.8	0.01	13807.2	0.01	0.01	12595.1	14330.1	0.01	0.01
CL 86:8	0.01	59016.5	51139.8	0.01	0.01	107437	127720	149633	170157	0.01	0.01	0.01	218047	111244	0.01	0.01
CL 88:0	0.01	0.01	0.01	0.01	21808.5	0.01	8556.34	0.01	9131.84	8764.22	0.01	10159.3	0.01	0.01	0.01	0.01
CL 88:11	0.01	0.01	19458.9	32936.2	0.01	0.01	28011.8	19508	23195.2	22132.6	0.01	0.01	12618.5	29397.5	0.01	0.01
CL 88:11	0.01	0.01	0.01	0.01	0.01	0.01	0.01	6416.4	7505.67	8961.15	0.01	0.01	3922.12	5272.49	0.01	0.01
CL 88:13	12895.1	0.01	0.01	7971.9	0.01	0.01	0.01	0.01	12009	6302.36	0.01	0.01	0.01	0.01	0.01	0.01
CL 88:15	0.01	0.01	0.01	0.01	0.01	6774.65	6434.92	6504.34	10132.7	5022.24	0.01	0.01	0.01	0.01	0.01	0.01
CL 88:24	0.01	0.01	21042.2	0.01	35288.2	0.01	0.01	0.01	0.01	0.01	0.01	0.01	0.01	0.01	0.01	0.01
CL 88:9	0.01	0.01	21842.2	0.01	0.01	0.01	15297.8	22472.2	0.01	18536.9	0.01	0.01	39456.5	58341.2	0.01	0.01
PA 22:2	13124	0.01	0.01	0.01	19202.1	0.01	6491.86	6526.67	0.01	0.01	0.01	0.01	0.01	0.01	26227.8	0.01
PA 26:1	18776.9	0.01	35743	0.01	0.01	0.01	0.01	0.01	0.01	23231.7	0.01	0.01	0.01	23834.3	0.01	0.01
PA 26:1	0.01	0.01	0.01	0.01	0.01	0.01	0.01	0.01	0.01	0.01	0.01	0.01	0.01	0.01	0.01	0.01
PA 28:5	0.01	0.01	14080.6	0.01	0.01	0.01	0.01	0.01	0.01	9382.97	0.01	0.01	0.01	0.01	0.01	0.01
PA 28:5	24202.9	0.01	0.01	0.01	19201	8375.88	11879.9	11690.2	0.01	5711.56	0.01	0.01	6579.07	6651.37	0.01	13986
PA 28:6	0.01	0.01	0.01	0.01	0.01	0.01	0.01	5273.78	0.01	0.01	0.01	0.01	0.01	5353.54	0.01	0.01
PA 30:10	16387.7	0.01	10425.2	8531.33	0.01	0.01	18254	18410.9	12547.6	12056.5	0.01	0.01	9331.37	0.01	0.01	0.01
PA 30:2	0.01	0.01	0.01	4376.8	0.01	0.01	0.01	0.01	0.01	6597.83	0.01	0.01	0.01	10301.5	0.01	0.01
PA 30:5	0.01	0.01	0.01	6877.8	0.01	0.01	5798.5	0.01	10507.8	0.01	0.01	0.01	7274.91	12653.9	0.01	0.01
PA 30:5	0.01	0.01	0.01	0.01	0.01	0.01	0.01	0.01	29738.4	0.01	0.01	0.01	0.01	0.01	0.01	0.01
PA 30:6	0.01	0.01	0.01	0.01	0.01	0.01	5374.26	6064.84	0.01	0.01	0.01	0.01	0.01	0.01	0.01	10973.6
PA 32:3	0.01	0.01	0.01	0.01	0.01	0.01	0.01	0.01	0.01	0.01	0.01	0.01	0.01	0.01	0.01	0.01
PA 32:4	0.01	0.01	0.01	0.01	0.01	12563.8	0.01	11778	0.01	0.01	0.01	10347.5	0.01	0.01	0.01	0.01
PA 32:6	0.01	0.01	0.01	4064.1	0.01	0.01	0.01	7559.01	0.01	0.01	0.01	0.01	5124.08	0.01	0.01	0.01
PA 34:10	12299.8	0.01	0.01	6174.3	0.01	0.01	0.01	5713.28	6504.84	4825.3	0.01	0.01	3669.1	8111.42	0.01	0.01
PA 34:4	9720.92	14028.6	0.01	7112.2	0.01	0.01	0.01	0.01	0.01	6597.83	0.01	0.01	0.01	4542.46	0.01	0.01
PA 36:1	0.01	0.01	0.01	51033	0.01	0.01	0.01	0.01	0.01	0.01	0.01	0.01	0.01	0.01	0.01	18369.8
PA 38:1	0.01	0.01	0.01	14786.6	0.01	0.01	6060.37	10091.3	0.01	0.01	0.01	0.01	6955.9	11017.8	0.01	0.01
PA 38:1	0.01	0.01	0.01	14146.3	0.01	0.01	0.01	0.01	11758.8	0.01	0.01	0.01	3922.12	6732.53	0.01	0.01
PA 38:12	0.01	0.01	0.01	0.01	20623.2	0.01	3677.08	4746.34	0.01	0.01	0.01	0.01	3732.32	5677.97	0.01	0.01
PA 38:4	0.01	0.01	0.01	7325.76	0.01	0.01	7542.29	10227.3	0.01	0.01	0.01	0.01	0.01	7865.19	0.01	0.01
PA 40:10	0.01	0.01	11732.1	3907.8	0.01	0.01	7990.68	0.01	6379.84	6006.9	0.01	0.01	9299.22	0.01	0.01	0.01
PA 40:4	0.01	0.01	20354.4	25791.6	0.01	0.01	0.01	0.01	0.01	17430	0.01	0.01	0.01	0.01	0.01	0.01
PA 40:4	0.01	0.01	0.01	14693.4	0.01	0.01	0.01	4658.51	0.01	0.01	0.01	0.01	0.01	15006.2	0.01	0.01
PA 40:6	18355.2	0.01	25922.5	12138.1	0.01	0.01	11449.5	12053.4	0.01	0.01	0.01	0.01	20485.4	26401.3	0.01	0.01
PA 44:12	26368.8	21482.3	0.01	0.01	27825.2	0.01	63475	76015.6	81841	64595.7	0.01	0.01	56019.9	117618	30119.5	24514.1
PA 44:4	0.01	0.01	0.01	9324.04	0.01	0.01	11248.2	14741.2	12760.8	9875.18	0.01	0.01	8859.44	17250.1	0.01	0.01
PA 44:5	10117.7	0.01	0.01	0.01	0.01	0.01	0.01	0.01	7880.84	6203.83	0.01	0.01	5503.61	5921.35	0.01	0.01
PA 44:5	55554.9	0.01	0.01	0.01	0.01	18098.6	0.01	50595.8	0.01	0.01	0.01	19838.1	0.01	39260.8	20833.2	0.01
PC 22:5	70216.7	41177.5	88919.8	85116.7	77447.4	34771.8	51881.2	47735.9	77080	64205.5	225437	94357.7	34628.1	88338.4	0.01	60432.3
PC 22:6	22169.2	20422.4	17821	19595.2	40414	21000	46298.6	44578	56454.1	25959.2	0.01	0.01	6162.89	16966.8	0.01	24044.8
PC 24:0	0.01	0.01	10368.5	7796.89	22257	0.01	0.01	0.01	0.01	0.01	0.01	0.01	0.01	0.01	0.01	0.01
PC 24:6	0.01	0.01	10356.1	8016.56	22577.8	13717.3	24350.1	24084.6	14664.1	11832.2	0.01	0.01	0.01	0.01	0.01	0.01
PC 24:7	0.01	0.01	0.01	0.01	15645.1	0.01	8485.68	8086.45	0.01	7188.63	0.01	0.01	0.01	0.01	0.01	0.01
PC 24:8	0.01	0.01	0.01	8356.81	0.01	12268.3	11600.5	6437.13	0.01	0.01	0.01	0.01	0.01	0.01	0.01	0.01
PC 30:0	18683.1	0.01	0.01	11776.7	21208	12566.9	12320.1	17107.3	20616.5	11437.9	0.01	0.01	0.01	15150.8	0.01	25667.4
PC 30:1	0.01	0.01	0.01	0.01	0.01	0.01	14537	14621	20023.2	0.01	0.01	0.01	24718.8	49643.6	0.01	0.01
PC 30:6	0.01	0.01	7208.92	0.01	0.01	0.01	0.01	0.01	0.01	0.01	0.01	0.01	7907.46	14357.3	0.01	0.01
PC 32:0	0.01	0.01	20876.3	8155.45	0.01	0.01	0.01	10582.7	0.01	0.01	0.01	0.01	10460	0.01	0.01	25561
PC 32:0	457328	407913	99842.8	499862	0.01	374318	457597	571749	426136	368812	503338	172757	445211	472295	163152	630041
PC 32:1	22607.1	0.01	0.01	41270.5	0.01	0.01	20542.9	32165	24896.6	24498.2	0.01	0.01	31170.8	26428.6	0.01	28318.5
PC 32:6	0.01	25395.9	0.01	26066	0.01	19947.7	0.01	0.01	24069.5	24000.3	0.01	0.01	16837.7	30824.3	18747.4	0.01
PC 32:6	0.01	0.01	8481.06	11723.4	0.01	0.01	12233.4	7471.18	10007.5	10832.2	0.01	0.01	18978	24253.2	0.01	0.01
PC 34:0	60910.7	0.01	0.01	126656	0.01	46313.3	124464	131616	134121	0.01	176737	0.01	0.01	90297.2	0.01	148733
PC 34:0	0.01	92134.1	76587.5	204678	192658	92424.3	208988	219216	235173	249157	206645	49115	297577	139841	0.01	235287
PC 34:1	116912	0.01	116250	345894	203126	0.01	348708	340662	268393	288227	0.01	0.01	460866	191610	22146	294933
PC 34:1	0.01	0.01	0.01	9109.24	21791.5	0.01	15438.8	20921.7	0.01	17296.8	0.01	0.01	15784.6	24500.6	0.01	0.01
PC 34:1	0.01	0.01	12298	15011	0.01	10110	18224.7	21931.8	0.01	0.01	0.01	0.01	0.01	12250.3	0.01	0.01
PC 34:2	0.01	0.01	0.01	17060.4	26844.7	0.01	31335.7	37074.5	23405.2	27798.7	0.01	0.01	49939.7	20901.1	0.01	32135.8
PC 34:2	0.01	0.01	0.01	10646.7	0.01	0.01	0.01	0.01	10265.4	8242.69	0.01	0.01	7060.04	10650.3	0.01	0.01
PC 34:2	12696.6	0.01	0.01	0.01	0.01	0.01	0.01	0.01	9257.01	0.01	0.01	0.01	8919.61	9084.82	0.01	0.01
PC 34:2	0.01	0.01	0.01	17573.4	0.01	0.01	15667.8	33035.2	24226.4	10505.4	0.01	0.01	29278.6	39539.1	0.01	19776.2
PC 34:6	0.01	23005.9	0.01	0.01	22935.7	17371.8	0.01	0.01	0.01	10335.4	0.01	0.01	0.01	0.01	0.01	18701.7
PC 34:6	0.01	0.01	0.01	8128.3	0.01	0.01	3960.01	15557.6	6880.17	8173.42	0.01	0.01	9172.71	11031.6	0.01	0.01
PC 34:6	0.01	0.01	0.01	4533.1	0.01	0.01	0.01	0.01	0.01	0.01	0.01	0.01	4870.98	7056.97	0.01	0.01
PC 34:9	0.01	0.01	0.01	5158.3	0.01	0.01	0.01	4658.51	0.01	6203.83	0.01	0.01	4681.26	0.01	0.01	0.01
PC 36:0	0.01	37996.4	39640.3	25986.7	27864.7	21925.7	0.01	0.01	0.01	0.01	97332.1	0.01	0.01	0.01	25977.4	0.01
PC 36:0	104940	75993.3	99219.2	214588	82400.1	20684.5	142616	163691	232545	169831	239159	69189.2	218198	371183	41685.1	58534.9
PC 36:1	47629.7	39128.8	23731.9	68497.1	49748.7	20887.4	68147.9	75409.7	77919.9	67952.1	66729.5	0.01	60858.4	97782.4	32314.5	66471.3
PC 36:1	105918	82056.7	30614.4	152216	74822.5	39293	140570	149049	190704	143014	199260	57172.7	109503	277277	35334.7	139445
PC 36:1	0.01	0.01	0.01	5861.7	0.01	0.01	4172.09	6152.67	0.01	5514.63	0.01	0.01	8223.77	0.01	0.01	0.01
PC 36:2	0.01	0.01	0.01	14562.4	0.01	0.01	22197	23311.8	24148.2	13554.6	0.01	0.01	0.01	14569	0.01	0.01
PC 36:2	0.01	0.01	0.01	59562	0.01	0.01	53177.9	58279.4	53335.9	52896.1	0.01	0.01	43537.4	83329.6	0.01	57066.9
PC 36:3	10117.7	0.01	0.01	0.01	20386	0.01	4596.42	5889.06	0.01	0.01	0.01	0.01	0.01	5596.92	0.01	11618.9
PC 36:3	0.01	0.01	0.01	11723.4	42431.6	32518.3	0.01	25753.5	13635.2	12013.9	36432.3	0.01	0.01	20521.9	0.01	0.01
PC 36:3	0.01	0.01	0.01	4533.1	0.01	0.01	4596.42	0.01	0.01	7582.49	0.01	0.01	0.01	11031.6	0.01	0.01
PC 36:4	17975.1	0.01	15653.7	0.01	0.01	13434.4	28595.5	27579.5	22879	29411.7	0.01	0.01	25156.6	55939.2	0.01	32132.4
PC 36:4	0.01	0.01	0.01	13245.3	0.01	0.01	8898.96	10323.8	15532.7	13053.4	0.01	0.01	0.01	16060.4	0.01	0.01
PC 36:6	0.01	0.01	0.01	14693.4	0.01	0.01	9122.09	14151.3	23392.5	19990.3	0.01	0.01	11576.6	18737.5	0.01	10543.3
PC 36:6	0.01	0.01	0.01	0.01	0.01	0.01	8183.83	16659.1	0.01	0.01	0.01	0.01	9337.21	21359.9	0.01	0.01
PC 38:3	0.01	0.01	0.01	4298.6	0.01	0.01	4384.25	0.01	0.01	0.01	0.01	0.01	4238.44	0.01	0.01	0.01
PC 38:3	0.01	0.01	0.01	5002	0.01	0.01	5444.92	7734.9	9006.84	8173.42	0.01	0.01	8223.77	7868.15	0.01	0.01
PC 38:3	0.01	0.01	0.01	7190.4	0.01	0.01	5232.84	13096.5	0.01	0.01	0.01	0.01	6958.59	15655.1	0.01	0.01
PC 38:4	0.01	0.01	0.01	14754	0.01	0.01	20266.2	25793.9	25761.6	28053.2	0.01	0.01	18781.3	28954.4	0.01	0.01
PC 38:4	0.01	0.01	0.01	40640.4	0.01	0.01	43687.7	55208.1	53669.7	70133.2	0.01	0.01	68177.4	113730	0.01	0.01
PC 38:4	0.01	0.01	0.01	5939.9	0.01	0.01	5091.42	6943.73	0.01	6696.23	0.01	0.01	0.01	5759.13	0.01	0.01
PC 38:6	0.01	0.01	7774.28	8206.4	0.01	0.01	8980.59	7119.62	6129.67	5219.17	0.01	0.01	6452.47	0.01	0.01	0.01
PC 38:6	0.01	0.01	0.01	9535.1	0.01	0.01	0.01	5713.28	0.01	6302.36	0.01	0.01	0.01	15979.6	0.01	0.01
PC 40:12	0.01	0.01	0.01	16024.6	0.01	0.01	0.01	9241.83	19948.6	15531.2	0.01	0.01	18291.5	22316.8	0.01	0.01
PC 40:6	0.01	0.01	0.01	7112.2	0.01	0.01	6647.09	6680.12	0.01	7484.09	0.01	0.01	12272.4	19467.5	0.01	0.01
PE 22:6	0.01	0.01	0.01	0.01	0.01	0.01	0.01	0.01	25470.2	0.01	58872.2	0.01	17173.6	12920.4	0.01	0.01
PE 24:8	27530.6	20185.6	18415	15383.8	0.01	0.01	14519.7	17549.8	27634.2	31654.5	85984.9	36765.2	18095.3	0.01	0.01	18281.6
PE 26:6	0.01	0.01	0.01	5861.7	0.01	0.01	0.01	0.01	0.01	6006.9	0.01	0.01	7085.1	16222.9	0.01	0.01
PE 28:3	18532	0.01	0.01	6257.97	0.01	9497.38	11009.6	10687.1	0.01	0.01	0.01	0.01	11912.7	10945.1	0.01	18505
PE 28:6	0.01	0.01	0.01	14537.1	0.01	10346.7	11738.4	13360.2	14761	9945.94	0.01	0.01	9805.26	19143	9533.55	0.01
PE 28:8	0.01	0.01	0.01	5236.5	0.01	0.01	0.01	4306.95	0.01	6400.89	0.01	0.01	3352.79	0.01	0.01	0.01
PE 30:10	0.01	0.01	0.01	7930.36	0.01	0.01	0.01	0.01	0.01	0.01	0.01	14531.1	0.01	0.01	0.01	22158.3
PE 30:4	11307.9	0.01	0.01	0.01	13748.9	0.01	10324.2	0.01	0.01	11029.1	0.01	0.01	0.01	9003.66	0.01	0.01
PE 30:4	0.01	0.01	0.01	17350.7	15882.3	0.01	10819.2	15821.2	16012	0.01	46368.4	0.01	27771.1	36825.9	16908.5	11834.2
PE 30:4	0.01	0.01	0.01	5470.9	12089.5	0.01	0.01	0.01	0.01	0.01	0.01	0.01	4238.44	5434.7	0.01	0.01
PE 30:9	0.01	0.01	0.01	6799.6	0.01	0.01	0.01	7910.68	0.01	9749.01	0.01	0.01	0.01	0.01	0.01	0.01
PE 32:0	0.01	0.01	0.01	0.01	13748.9	0.01	0.01	0.01	0.01	0.01	0.01	0.01	0.01	12004.9	11332.2	17859
PE 32:3	0.01	0.01	0.01	0.01	0.01	0.01	10748.9	0.01	0.01	0.01	0.01	0.01	0.01	0.01	15345.4	19690.8
PE 34:0	0.01	0.01	0.01	6096.2	13274.8	6158.74	4596.42	0.01	8256.17	0.01	0.01	0.01	6642.28	8517.01	0.01	0.01
PE 34:1	21724.4	34473.3	0.01	32870	34987.1	27954.3	32770	23016.7	27992.7	25943	59571.9	0.01	0.01	48661	39395.6	24586.9
PE 34:1	41244.8	27291.5	0.01	33738.3	20315	0.01	19864.1	53426.6	45264.8	21879.8	77094	0.01	36945.9	76853.5	0.01	34831
PE 34:4	10315.9	0.01	10883.9	13911.8	12800.5	6528.32	12304.2	10811.2	9757.34	9552.08	38640.2	0.01	4491.45	7219.18	0.01	13340.4
PE 36:0	18036.7	0.01	36258.7	12562	28863.8	19997.7	11021.3	13413.9	20106.2	23341.8	0.01	0.01	24751.6	37005.2	0.01	19911.7
PE 36:0	0.01	0.01	0.01	0.01	0.01	0.01	0.01	9404.84	0.01	0.01	0.01	0.01	0.01	11923.9	0.01	0.01
PE 36:1	23829.2	0.01	46117.1	37297.5	23086.5	15195.3	21579	31815.7	34721.7	28931.6	75264.7	0.01	30804.9	50164	0.01	21654
PE 36:1	42828	33054.9	69060.8	45924.3	34629.8	16794.6	45338.7	64059.7	82235.7	35804.8	71680.9	0.01	54729.9	106911	16058.7	57627.6
PE 36:2	25434	25703.9	55283.9	34246.1	33083.8	0.01	21115.7	39512.3	46286.5	23332.4	0.01	0.01	41475.6	72137.7	0.01	33522.2
PE 36:3	21888.1	0.01	0.01	14963.7	24230.8	23982.9	21570.3	19538.2	19485.1	11983.4	0.01	0.01	0.01	32113.2	17511.6	32817.2
PE 36:4	0.01	0.01	13070.2	10142.9	0.01	0.01	8947.63	8270.09	0.01	0.01	0.01	0.01	0.01	0.01	0.01	18848.5
PE 38:3	18765.3	0.01	11494	11802.6	0.01	0.01	14081.9	18962.1	15361.9	30722.5	0.01	0.01	16901.7	21402.7	0.01	24994.6
PE 38:3	11307.9	0.01	15124.4	0.01	0.01	0.01	0.01	10108.1	10883.2	11029.1	0.01	0.01	9552.24	20197.5	0.01	0.01
PE 38:3	0.01	0.01	13839.5	25421.1	0.01	0.01	21240.1	22316.9	29478.1	15524.6	0.01	0.01	26874.6	48593.7	0.01	0.01
PE 38:4	0.01	18770.6	0.01	20358.7	0.01	11648.9	20414.6	0.01	0.01	29409.2	0.01	0.01	26239.6	41451.2	17906.8	19634.9
PE 38:4	24357.3	0.01	46201	50313.4	22418.1	10831.5	58662.6	59208.3	68284.2	53590.3	50372.7	0.01	64234.4	128795	0.01	26060.8
PE 38:4	0.01	0.01	0.01	7112.2	0.01	0.01	4101.42	0.01	6880.17	9158.08	0.01	0.01	9488.95	15736.2	0.01	0.01
PE 38:5	0.01	0.01	0.01	0.01	0.01	0.01	0.01	0.01	16600.7	10781.2	0.01	0.01	13641.8	16281.1	0.01	0.01
PE 38:5	0.01	0.01	0.01	7893.8	0.01	0.01	5939.92	10195.9	7130.34	7582.49	0.01	0.01	7844.24	16709.6	0.01	0.01
PE 38:6	0.01	0.01	0.01	0.01	0.01	0.01	6647.09	5185.84	9257.01	0.01	0.01	0.01	12588.7	9247.04	0.01	0.01
PE 40:1	0.01	0.01	0.01	0.01	0.01	8006.46	0.01	0.01	0.01	5809.97	0.01	0.01	0.01	0.01	0.01	10973.6
PE 40:3	0.01	28283.3	0.01	40328.6	0.01	16628.7	0.01	0.01	0.01	0.01	0.01	0.01	32199.2	0.01	0.01	0.01
PE 40:3	0.01	0.01	0.01	10394.8	0.01	0.01	13718.4	0.01	16387.3	0.01	0.01	9971.25	0.01	0.01	0.01	0.01
PE 40:3	28368.8	24889.4	21485.3	17350.7	32238.6	16628.7	31538.3	19952.4	29021.9	26095.7	0.01	20883	16510.8	23036.5	19966.3	22377.6
PE 40:3	0.01	0.01	0.01	4220.4	0.01	0.01	0.01	0.01	0.01	4923.71	0.01	0.01	3542.59	0.01	0.01	0.01
PE 40:4	156876	0.01	0.01	156366	0.01	0.01	163435	186442	161754	169945	0.01	0.01	176265	0.01	0.01	0.01
PE 40:4	27941.5	33404.5	38617.8	68832.7	0.01	11287	48478.4	58468.2	71749.1	65839.1	0.01	0.01	53566.5	82862.7	18619.5	18986.4
PE 40:5	17165.6	0.01	38370.4	40177.7	0.01	0.01	34312.2	39667.1	46267.2	38760.7	0.01	0.01	35954.4	63167	15259	27014.1
PE 40:5	0.01	0.01	0.01	8753.5	0.01	0.01	0.01	0.01	9757.34	9256.61	0.01	0.01	12841.7	8598.17	0.01	0.01
PE 40:5	0.01	0.01	9894.45	10316.6	0.01	0.01	4808.5	7119.62	0.01	5711.56	0.01	0.01	7970.75	9571.47	0.01	0.01
PE 40:5	0.01	0.01	17506.5	0.01	0.01	0.01	13077	15210.6	16978.7	10859.8	0.01	0.01	10196	16239	0.01	0.01
PE 40:6	65619.7	54500.7	148416	211985	67149.8	40742.8	172966	203961	223438	185914	68353.2	21062.4	201841	334622	43937.1	71171.3
PE 40:6	0.01	0.01	0.01	0.01	0.01	0.01	0.01	8647.54	0.01	8351.89	0.01	0.01	8262.45	0.01	0.01	0.01
PE 40:7	0.01	0.01	0.01	0.01	0.01	0.01	3747.84	0.01	0.01	0.01	0.01	0.01	4301.65	4542.46	0.01	0.01
PE 40:8	0.01	0.01	0.01	0.01	0.01	0.01	4949.92	5098.01	0.01	0.01	0.01	0.01	3162.98	0.01	0.01	0.01
PE 42:10	0.01	0.01	0.01	9378.8	0.01	0.01	0.01	4658.51	8131.17	0.01	0.01	0.01	9172.71	8517.01	0.01	0.01
PE 42:3	0.01	0.01	0.01	0.01	0.01	0.01	0.01	0.01	9507.17	7188.63	0.01	0.01	12335.7	0.01	0.01	0.01
PE 42:3	10911.1	0.01	0.01	18366.7	0.01	6158.74	16971.3	0.01	0.01	0.01	0.01	0.01	0.01	19954.1	0.01	0.01
PE 42:3	15672.2	19006.3	0.01	17194.4	0.01	7513.64	16759.1	17403.4	26645	29640.8	0.01	0.01	13727.4	17358.5	8993.85	20440.8
PE 42:5	0.01	59286.1	0.01	0.01	0.01	0.01	0.01	0.01	0.01	0.01	118774	29054.7	0.01	0.01	0.01	112756
PE 42:5	39676.9	0.01	0.01	0.01	0.01	0.01	38044	0.01	0.01	0.01	0.01	0.01	44092.1	42504	0.01	0.01
PE 44:12	26370.5	0.01	18037.9	55269.8	0.01	0.01	22684.8	27729.4	27048.9	18151.5	0.01	0.01	78035.1	99916	0.01	0.01
PE 48:11	0.01	0.01	0.01	0.01	0.01	0.01	4879.26	0.01	0.01	8862.75	0.01	0.01	3858.83	21982	0.01	0.01
PG 22:6	24797.9	0.01	0.01	0.01	29630.9	12071.2	0.01	0.01	0.01	0.01	0.01	20506.7	0.01	0.01	18707.4	16567.8
PG 26:1	0.01	0.01	0.01	4376.8	0.01	0.01	0.01	7383.23	7505.67	4825.3	0.01	0.01	4744.47	0.01	0.01	0.01
PG 26:6	43938.2	27877.8	19074.1	84830.9	50763	34869.1	84324.2	98496.6	73393.1	61386.3	74489.1	22076	144655	209635	0.01	65013.5
PG 26:6	0.01	0.01	0.01	6305.02	0.01	0.01	0.01	0.01	0.01	0.01	48579.9	0.01	0.01	9637.08	0.01	0.01
PG 28:3	32756.7	31247.2	0.01	0.01	0.01	12757.8	17938.7	32061	0.01	0.01	0.01	0.01	0.01	0.01	0.01	0.01
PG 28:5	0.01	0.01	13998	27676	28810.5	16818.6	0.01	0.01	0.01	0.01	159028	36698	6929.12	0.01	0.01	59405.1
PG 36:0	0.01	0.01	0.01	6643.3	0.01	6528.32	0.01	0.01	8131.17	5514.63	0.01	0.01	0.01	11842.7	0.01	0.01
PG 36:5	18240.7	0.01	23904.3	21301.6	19071.2	0.01	22988.4	16451.8	16636.6	28294.5	0.01	0.01	21188.5	20642.9	0.01	33914.8
PG 36:5	0.01	0.01	0.01	33364	0.01	0.01	30767.4	23667.5	26289.8	0.01	0.01	0.01	32302.1	50075.9	0.01	0.01
PG 36:6	0.01	0.01	0.01	0.01	0.01	0.01	5687.98	7070.07	10472.8	0.01	0.01	0.01	0.01	6923.94	0.01	0.01
PG 38:0	21342.2	23961.3	0.01	25881.1	31478.3	0.01	27457.9	0.01	14929.6	41051.5	0.01	0.01	41471	35177.9	0.01	34721.7
PG 38:4	0.01	0.01	15194.4	36099.6	0.01	0.01	40263.3	34840.7	35298.2	46807.5	57483.4	0.01	35700.4	23705.8	0.01	0.01
PG 38:5	0.01	0.01	0.01	16405.5	0.01	0.01	9618.54	0.01	0.01	11079.5	0.01	0.01	0.01	9671.08	0.01	0.01
PG 38:5	53365.2	0.01	0.01	0.01	48120.6	0.01	0.01	0.01	53164.9	69227.5	67896.6	21447.5	49216.2	74868.6	0.01	0.01
PG 38:5	0.01	0.01	0.01	6174.3	0.01	0.01	8980.59	9756.4	0.01	0.01	0.01	0.01	5313.81	5272.49	0.01	0.01
PG 38:5	0.01	0.01	0.01	0.01	0.01	15926.8	15555.8	10627.3	0.01	16040.4	0.01	0.01	10304.3	18252.4	19029.7	0.01
PG 38:6	0.01	0.01	0.01	16008.8	0.01	0.01	7598.28	14461.9	0.01	9258.68	0.01	0.01	6478.7	6673.17	0.01	0.01
PG 38:7	13291.8	20364.1	45797.4	43298.6	17778.5	7759.97	42569.6	42981.1	45158.9	56918.2	31464.3	0.01	69206.3	93687.3	0.01	18289.3
PG 38:7	0.01	0.01	10460	0.01	0.01	0.01	15203.4	0.01	13385	0.01	0.01	0.01	23659.2	0.01	0.01	0.01
PG 40:5	0.01	0.01	13286.9	0.01	22282.5	7759.97	0.01	0.01	0.01	27178.9	0.01	0.01	0.01	11437.1	0.01	20225.8
PG 40:5	0.01	0.01	0.01	6018	0.01	0.01	5232.84	11514.4	0.01	0.01	0.01	0.01	6579.07	8922.61	0.01	0.01
PG 40:6	61662.2	43518.4	47575.7	71267.6	102989	58591.8	76259.8	84827.9	73682.4	59694.2	105220	23907.8	70285.6	68950.4	66103.3	0.01
PG 40:6	24996.4	0.01	14559.1	19773.5	20386	9977.26	15062	0.01	21140.9	16149.8	0.01	13169.4	7338.12	0.01	0.01	25605
PG 40:7	0.01	52494.1	18375.5	0.01	71114.4	18722.7	98645.5	0.01	0.01	95126.3	101017	39320.5	115196	0.01	0.01	120494
PG 40:8	0.01	0.01	12374.6	26966.3	0.01	11629.2	27068.8	37116.3	21258.6	22651	0.01	0.01	17483	23949.1	0.01	0.01
PG 42:10	0.01	0.01	12651.4	55276	0.01	0.01	64159.5	69260.1	56859.6	36464.8	0.01	0.01	25978.4	60072.8	0.01	28320.7
PG 42:12	0.01	0.01	12646.3	10968.5	0.01	0.01	0.01	0.01	0.01	13992.8	0.01	0.01	12207.2	0.01	0.01	0.01
PG 42:7	0.01	19232.7	0.01	0.01	29868	10593	0.01	35773.6	0.01	0.01	0.01	0.01	0.01	63107.1	0.01	0.01
PG 42:8	0.01	0.01	0.01	0.01	0.01	0.01	6083.37	12962.4	25036.9	0.01	0.01	0.01	5664.25	14383.4	0.01	0.01
PG 44:10	0.01	0.01	0.01	17535.6	0.01	0.01	20435.2	16250	24923.2	32699.6	0.01	0.01	44169.8	0.01	0.01	0.01
PG 44:8	0.01	0.01	0.01	0.01	0.01	0.01	13586.5	15309.6	23810.3	12024.1	0.01	0.01	13858.3	15293.6	0.01	0.01
PI 22:2	0.01	0.01	0.01	0.01	0.01	0.01	8682.38	0.01	11885.3	0.01	0.01	0.01	0.01	0.01	0.01	0.01
PI 24:2	0.01	0.01	0.01	0.01	14933.9	0.01	6647.09	0.01	0.01	0.01	0.01	0.01	0.01	0.01	13850.5	0.01
PI 24:4	17491.2	0.01	13307.5	12263.6	0.01	0.01	0.01	0.01	0.01	0.01	0.01	15744.5	0.01	0.01	0.01	27974.4
PI 24:8	0.01	0.01	0.01	0.01	12563.6	0.01	0.01	6767.95	0.01	6203.83	0.01	0.01	0.01	0.01	0.01	0.01
PI 26:3	22442.4	0.01	0.01	23059.5	34063.7	0.01	0.01	33726.4	21418.2	0.01	0.01	0.01	0.01	34844.4	0.01	0.01
PI 28:4	0.01	0.01	0.01	0.01	21862.8	12708.3	0.01	0.01	12319.5	8928.43	0.01	0.01	0.01	15723.2	0.01	0.01
PI 28:6	0.01	0.01	0.01	6228.48	0.01	0.01	10828.6	8790.1	16419.5	0.01	0.01	0.01	6029.76	0.01	0.01	16810.9
PI 30:1	0.01	0.01	0.01	3986	0.01	9484.44	4384.25	0.01	0.01	0.01	0.01	0.01	6136.24	0.01	0.01	0.01
PI 30:9	0.01	0.01	0.01	10860.4	0.01	0.01	5647.21	0.01	17782.3	0.01	0.01	0.01	0.01	0.01	0.01	0.01
PI 32:1	0.01	0.01	21971.2	30435.3	0.01	0.01	13999.9	9348.08	11462.1	11923.2	0.01	0.01	13973.3	11679.4	0.01	0.01
PI 32:3	0.01	0.01	0.01	5002	0.01	0.01	6010.67	0.01	11258.5	8862.75	0.01	0.01	4491.45	5434.7	0.01	12694.8
PI 32:7	249314	92812.7	75536.6	272949	174326	111116	329468	405933	418472	357747	340996	0.01	341571	358441	80545.3	386797
PI 32:7	19838.3	0.01	53147.8	42985.9	20623.2	13549.3	50136	68558.9	50412.9	49040.3	0.01	0.01	63323.1	88739.2	16548.8	18934.9
PI 32:8	16531.3	0.01	0.01	0.01	0.01	0.01	0.01	13930.6	0.01	15607.2	0.01	0.01	7442.05	14843.8	0.01	26015.9
PI 34:6	0.01	0.01	0.01	13720.1	0.01	0.01	11349.6	0.01	0.01	0.01	0.01	0.01	0.01	0.01	0.01	0.01
PI 34:6	0.01	0.01	0.01	7581.2	0.01	8375.88	9263.51	14502.8	8131.17	6105.43	0.01	0.01	3985.34	6975.81	0.01	0.01
PI 34:7	0.01	21180.4	20083.3	42458.7	22189.5	22648.3	41961.5	61119.7	46002.2	39176	0.01	0.01	26964.2	21558.2	22250	37764.6
PI 34:7	58031.3	40469.1	0.01	80867.4	44775	22648.3	62055.7	87418.9	97231.9	89215.9	143019	30504.6	83747.7	77555.8	32172.1	100346
PI 34:7	0.01	0.01	0.01	3986	0.01	6528.32	4525.67	0.01	0.01	5022.24	0.01	0.01	4048.63	5434.7	0.01	0.01
PI 34:9	0.01	0.01	0.01	0.01	0.01	0.01	5586.34	5625.34	9757.34	5022.24	0.01	0.01	3732.32	4704.68	0.01	0.01
PI 36:10	0.01	0.01	0.01	21499.5	0.01	0.01	30930.1	24629.2	34197.5	17666.5	0.01	0.01	0.01	31737.5	0.01	0.01
PI 36:6	16961.4	0.01	0.01	17373.7	0.01	0.01	12938.1	0.01	14759.5	0.01	0.01	0.01	0.01	0.01	0.01	0.01
PI 36:8	0.01	0.01	0.01	10954.4	0.01	0.01	10032.2	14272.6	15608.9	9594.25	0.01	0.01	0.01	17053.6	0.01	0.01
PI 36:9	0.01	0.01	0.01	0.01	0.01	0.01	10677.8	9756.4	7130.34	7877.96	0.01	0.01	0.01	8760.39	0.01	0.01
PI 38:1	0.01	0.01	0.01	16555.8	0.01	10566.4	0.01	0.01	0.01	0.01	0.01	0.01	0.01	0.01	0.01	18457.8
PI 38:8	0.01	0.01	0.01	61895	0.01	0.01	29422.1	28888.2	45487.6	43210.6	0.01	0.01	74096.3	65939.5	0.01	0.01
PIP 24:4	117960	199936	0.01	194477	377531	183565	211617	204952	205632	238513	353154	73350.7	171885	272903	178982	0.01
PIP 24:5	17317.4	20772.7	70841.1	83515.5	0.01	15942.8	91845.7	72757.2	76061	92629.4	0.01	0.01	101111	159070	0.01	22020.6
PIP 24:5	0.01	0.01	0.01	0.01	0.01	0.01	5321.29	12831.8	9789.98	11263.8	0.01	0.01	5141.19	16480.8	0.01	18134.9
PIP 24:6	0.01	18044.9	0.01	31164.9	34955.6	18534.4	14683.8	22351.7	37646.4	27412.6	0.01	0.01	16657.9	35762	30314.5	35290.5
PIP 26:1	0.01	0.01	0.01	0.01	0.01	0.01	9970.59	0.01	15761.8	8567.28	0.01	0.01	8033.97	0.01	0.01	0.01
PIP 26:4	97738.1	87438.4	26985.3	123939	135764	68460.2	96677.2	122469	116520	116741	125780	31572.2	93986.1	65064.5	24370.9	84474.2
PIP 28:1	0.01	0.01	0.01	0.01	0.01	0.01	0.01	4834.28	8756.51	0.01	0.01	0.01	3985.34	0.01	0.01	0.01
PIP 28:7	0.01	0.01	0.01	0.01	0.01	0.01	10460.6	20333.5	15551.9	11158	0.01	0.01	9756.15	0.01	0.01	0.01
PIP 28:7	14680.5	17196.4	11166.6	43923.8	0.01	74644.2	0.01	41223.2	0.01	0.01	0.01	0.01	0.01	0.01	0.01	0.01
PIP 30:6	0.01	0.01	49155.2	29318.2	33584.5	0.01	12750.8	32264.2	42494.9	34879	54211.2	0.01	24443.2	55632.2	0.01	19052.8
PIP 30:6	0.01	0.01	0.01	22649.2	0.01	0.01	19695.4	0.01	24771.8	22195.8	0.01	0.01	0.01	0.01	0.01	0.01
PIP 30:6	0.01	0.01	7491.6	4611.2	0.01	0.01	0.01	0.01	0.01	9749.01	0.01	0.01	5693.42	7624.77	0.01	0.01
PIP 30:9	0.01	0.01	0.01	4064.1	0.01	0.01	0.01	0.01	0.01	5711.56	0.01	0.01	0.01	6408	0.01	0.01
PIP 32:9	0.01	0.01	0.01	4064.1	0.01	0.01	0.01	4834.28	0.01	6696.23	0.01	0.01	3669.1	6164.73	0.01	0.01
PIP 38:6	129314	72947.7	95624.1	205296	535381	260402	92810.8	120163	214872	159780	180883	37784.7	228466	186630	61794.8	158071
PIP 40:1	0.01	0.01	0.01	0.01	0.01	0.01	0.01	0.01	0.01	0.01	0.01	0.01	0.01	0.01	0.01	0.01
PIP 42:2	0.01	0.01	0.01	0.01	0.01	0.01	0.01	0.01	0.01	33236.9	0.01	0.01	0.01	0.01	0.01	0.01
PIP 44:4	23192.7	0.01	23988	15031.9	0.01	16258.1	11333.8	17402.4	12737.3	0.01	0.01	0.01	20516.8	23554.4	0.01	29212.3
PIP 46:4	14085.3	0.01	11025.3	23212.4	46461.3	20200.7	0.01	10020.1	14510.8	15854.4	38640.2	0.01	14423.2	21900.9	0.01	0.01
PIP2 20:4	0.01	18367.8	0.01	0.01	0.01	0.01	11275.6	0.01	10154.8	0.01	0.01	0.01	0.01	8818.62	16166.3	0.01
PIP2 22:2	22362.2	17786.6	0.01	15765.2	0.01	10778.7	18983.5	23335.5	31726.7	20009.6	0.01	0.01	11822.1	12030.7	15740.6	0.01
PIP2 22:5	0.01	0.01	0.01	0.01	0.01	0.01	0.01	0.01	0.01	0.01	0.01	0.01	0.01	9618.81	0.01	0.01
PIP2 22:6	0.01	0.01	0.01	13088.5	0.01	0.01	0.01	7685.36	0.01	0.01	0.01	0.01	0.01	0.01	0.01	0.01
PIP2 22:6	0.01	0.01	0.01	0.01	0.01	0.01	3818.5	0.01	8381.34	5022.24	0.01	0.01	4681.26	0.01	0.01	0.01
PIP2 22:7	0.01	0.01	0.01	0.01	22282.5	0.01	0.01	0.01	10883.2	0.01	34224.5	0.01	0.01	0.01	0.01	0.01
PIP2 26:6	0.01	0.01	0.01	0.01	0.01	0.01	0.01	4834.28	0.01	7287.16	0.01	0.01	0.01	10869.3	0.01	0.01
PIP2 32:3	17779.7	0.01	16656.5	39952.5	58227.2	38842.5	19247.6	0.01	0.01	0.01	0.01	0.01	36747.4	0.01	0.01	29640.6
PIP2 32:4	0.01	0.01	0.01	0.01	0.01	0.01	0.01	0.01	36902.7	40079.1	89424.9	0.01	0.01	0.01	0.01	0.01
PIP2 36:0	0.01	0.01	14242.3	10726.1	25943.3	0.01	0.01	0.01	0.01	13001.4	0.01	0.01	0.01	11414	0.01	0.01
PIP2 36:4	0.01	0.01	0.01	0.01	0.01	0.01	0.01	0.01	130501	83244.8	152351	26452.4	0.01	0.01	0.01	0.01
PIP2 36:4	45799.8	31813.7	0.01	28082.6	258816	144536	17430	34176	0.01	0.01	0.01	0.01	15263.2	28441.7	0.01	76939.5
PIP2 36:7	0.01	0.01	0.01	11801.6	0.01	0.01	0.01	0.01	0.01	0.01	0.01	0.01	0.01	0.01	0.01	0.01
PIP2 38:0	0.01	0.01	15822.1	0.01	0.01	0.01	7412.84	8120.83	0.01	0.01	0.01	0.01	0.01	0.01	0.01	0.01
PIP2 40:0	50110.9	0.01	72179.7	62492.7	63754.2	0.01	33667.9	0.01	44328.6	64243.7	162507	34530.8	16554	79303.7	0.01	0.01
PIP2 40:0	86522.6	59210.1	40071.4	94307.1	59446.8	33575.7	48574.4	47599	82746.6	82317.8	271847	76240.9	75182.8	110553	0.01	0.01
PIP2 42:0	0.01	34905.3	74086.2	72486.2	0.01	47847.7	29440.3	0.01	0.01	36056.3	0.01	0.01	85007.5	0.01	0.01	0.01
PIP2 44:1	20737.4	0.01	0.01	0.01	23878	0.01	7123.03	0.01	0.01	0.01	76586.2	34326.3	0.01	0.01	0.01	35168.7
PIP2 44:12	0.01	0.01	0.01	0.01	0.01	0.01	0.01	0.01	0.01	0.01	0.01	0.01	4997.49	0.01	0.01	0.01
PIP2 44:2	19602.2	0.01	62044.9	40098.2	0.01	0.01	18946	20877.3	43024.1	60065.7	0.01	39324.4	27887.8	46085.7	0.01	0.01
PIP2 44:2	26010.8	38695.7	43243.5	42622.8	25674.8	15915.8	36817.2	62131	36368.4	19273.4	0.01	0.01	0.01	91863.2	0.01	0.01
PIP2 44:3	0.01	0.01	0.01	11957.9	0.01	0.01	13577	11866	0.01	0.01	0.01	0.01	0.01	42422.9	0.01	0.01
PIP2 44:5	0.01	0.01	0.01	0.01	0.01	0.01	0.01	0.01	15678.9	0.01	0.01	0.01	0.01	0.01	0.01	0.01
PIP2 44:6	43693.1	22339.4	40525	36949.8	67961.4	47241.7	23093.1	25867.2	30163.9	0.01	81750.2	20003.9	46001.9	58369.6	26297.5	0.01
PIP2 44:8	0.01	0.01	0.01	0.01	29693	0.01	10602.4	0.01	14245.1	16259.9	0.01	0.01	14287.3	0.01	19459.3	0.01
PIP2 44:8	0.01	34784.4	0.01	15723.4	39140.9	20338.5	10736.6	14846.8	20892.8	19997.8	86956.1	0.01	19690	24785.7	0.01	31852.8
PIP2 44:8	0.01	0.01	0.01	0.01	0.01	0.01	0.01	0.01	24768.5	18414.7	36432.3	0.01	0.01	0.01	0.01	0.01
PIP2 48:10	0.01	0.01	0.01	0.01	29166.8	13200	11788	9593.83	41210	43580	117216	27255.5	15190.5	14487.8	0.01	21350.4
PIP2 48:4	16862.7	0.01	8763.74	8909.8	0.01	0.01	0.01	8438.01	17388	13786.5	0.01	0.01	6452.47	0.01	0.01	0.01
PIP2 48:6	54768.1	61567.2	61762.9	30735.2	56497.2	13700.1	21207.4	33692.6	75032.7	62782.3	172128	28398.5	52267.2	86996.2	0.01	47008.7
PIP2 48:8	0.01	0.01	0.01	21257.7	0.01	0.01	9406.18	12913.3	46690.4	32062.6	100825	0.01	19466.7	32207.9	0.01	32038.3
PIP3 22:6	0.01	44249.4	0.01	30452.1	51312	0.01	35891.8	35690.4	45939.2	32047.5	162339	39600.7	31825.3	41413	0.01	0.01
PIP3 22:7	13093.3	0.01	0.01	0.01	0.01	8006.46	0.01	0.01	0.01	0.01	0.01	0.01	6958.59	0.01	0.01	17428.7
PIP3 30:5	0.01	0.01	0.01	7917.82	0.01	9862.2	0.01	0.01	0.01	0.01	0.01	0.01	0.01	8217.52	0.01	0.01
PIP3 30:5	11704.6	11087.2	0.01	4142.3	0.01	0.01	0.01	0.01	0.01	0.01	0.01	0.01	0.01	0.01	10972.5	0.01
PIP3 34:0	0.01	0.01	24184.5	0.01	0.01	0.01	0.01	0.01	34459.2	27294.8	71779.7	0.01	0.01	16515.4	0.01	0.01
PIP3 34:8	0.01	0.01	0.01	4142.3	0.01	0.01	0.01	0.01	0.01	0.01	0.01	0.01	0.01	0.01	0.01	0.01
PIP3 36:0	0.01	0.01	0.01	0.01	27378	0.01	0.01	0.01	0.01	10856.3	0.01	0.01	0.01	0.01	0.01	18826.5
PIP3 36:0	13490	0.01	12862.8	10472.9	0.01	0.01	0.01	6328.56	11883.8	6893.16	29808.1	0.01	7527.93	9247.04	0.01	0.01
PIP3 36:5	10911.1	0.01	0.01	5705.4	27971.5	10716.3	15910.6	19600.7	0.01	6893.16	0.01	0.01	10627.7	10139.3	22844.3	27541.5
PIP3 38:0	25919.7	0.01	55910.1	47280.5	0.01	0.01	30248.4	24226.6	59779	44767.2	142268	47141.5	81406.5	59377.7	0.01	35044.4
PIP3 38:12	21606.9	0.01	0.01	0.01	28780.8	0.01	0.01	16635.5	18538.6	0.01	105460	0.01	18523.8	14048.6	0.01	0.01
PIP3 38:4	9720.92	14254.7	0.01	0.01	0.01	0.01	0.01	0.01	0.01	0.01	0.01	12981.4	0.01	0.01	0.01	0.01
PIP3 38:7	0.01	0.01	0.01	29893.1	50841	26418.1	24771.6	21365.1	31077.4	25520.4	0.01	0.01	42512	35663.8	0.01	25766.1
PIP3 40:12	119915	91730.4	198242	94627.2	77053.8	30366.6	70507.3	51684.8	152599	126061	387092	78333	165428	304403	34162.7	51080.9
PIP3 40:5	0.01	0.01	0.01	0.01	0.01	0.01	0.01	0.01	0.01	0.01	0.01	19610.7	0.01	0.01	0.01	0.01
PIP3 42:0	0.01	0.01	0.01	7737.5	13748.9	0.01	0.01	8438.01	0.01	0.01	0.01	0.01	8856.4	11274.9	0.01	0.01
PIP3 42:1	15672.2	0.01	0.01	7112.2	13511.7	6897.89	6929.92	5185.84	12259.2	9256.61	32016.6	0.01	6895.3	14925.1	10253	0.01
PIP3 42:10	0.01	0.01	0.01	20590.9	0.01	20483.6	0.01	0.01	0.01	21160	0.01	20740.3	22458.2	0.01	0.01	0.01
PIP3 44:0	23552.6	22097	18405.3	11074.8	68995.4	29483	33174.8	41067.4	29702.8	22062.2	54964.7	0.01	10054.2	17240.8	0.01	36257.9
PIP3 44:10	0.01	0.01	0.01	9613.2	0.01	0.01	10112	5010.06	14510.8	0.01	0.01	9971.25	8540.09	0.01	0.01	0.01
PIP3 44:12	20464.1	0.01	13500.9	14332.8	0.01	16470.8	0.01	15279.4	14576.7	15613.5	79086.2	0.01	7371.44	22003.1	0.01	24250.7
PIP3 44:12	0.01	0.01	0.01	0.01	16119.2	12194.4	11243.4	13536	10633	8665.81	0.01	0.01	8033.97	11356.1	0.01	0.01
PIP3 44:8	0.01	0.01	0.01	8362.7	0.01	0.01	0.01	0.01	0.01	5809.97	33120.6	0.01	0.01	0.01	0.01	0.01
PIP3 44:8	0.01	11087.2	9753.2	5783.6	0.01	8252.79	0.01	4394.78	0.01	4825.3	0.01	0.01	0.01	0.01	0.01	0.01
PIP3 46:11	0.01	0.01	0.01	0.01	0.01	0.01	7849.17	0.01	10633	11915.4	0.01	0.01	4744.47	11761.6	0.01	0.01
PIP3 46:8	81461	74328.7	18794.4	53335.1	75552.5	25289.3	38300.8	32139.1	72891.6	64504.8	329207	89393	62589.8	69311.4	0.01	68999.3
PIP3 48:10	42038	0.01	134220	74995.1	50704.5	22161.3	70963.4	60620	76521.8	53742.2	77244.4	20685.4	109515	125182	0.01	40432.8
PIP3 48:12	21406.7	0.01	0.01	9058.36	0.01	0.01	0.01	0.01	0.01	0.01	0.01	0.01	0.01	0.01	0.01	0.01
PS 22:2	0.01	0.01	0.01	6174.3	27497.5	18722.7	17324.9	11866	16512.3	14574.2	0.01	0.01	7085.1	13789.5	0.01	15922.5
PS 22:4	0.01	0.01	56116.1	29597.6	36374.9	13699	0.01	26109.2	0.01	34658.1	146098	30988.4	16653.7	38026.2	0.01	31805.8
PS 22:4	0.01	0.01	0.01	8362.19	0.01	0.01	0.01	0.01	0.01	9981.62	46627.1	13772.5	0.01	0.01	0.01	0.01
PS 22:6	69514.2	51264.5	70216.7	62801.2	126762	47321.1	29057.2	34633.5	56860	36861.6	60590.9	13767	67300.5	122138	0.01	95379.6
PS 22:6	0.01	0.01	0.01	0.01	0.01	0.01	0.01	6152.67	0.01	0.01	0.01	0.01	0.01	6975.81	0.01	0.01
PS 24:4	50559.3	43330.5	59836.1	73034.6	98298.9	39550.1	39810.7	46193.6	59258.7	53738.2	154193	64471.7	38893.4	38892.2	23568.8	0.01
PS 24:5	0.01	0.01	31743.5	12601.3	26958.3	0.01	15269.5	11641	0.01	0.01	61983	0.01	12840.4	14012.5	0.01	0.01
PS 26:5	0.01	0.01	14152	21634	0.01	0.01	0.01	0.01	32784.6	23778.3	0.01	23268.2	15088.9	16481.4	0.01	0.01
PS 26:5	20738.6	0.01	0.01	33946.9	0.01	33188.6	5413.99	6729.51	0.01	0.01	115411	0.01	7823.84	13973.3	21187.6	57975.2
PS 26:7	0.01	0.01	0.01	0.01	0.01	7636.88	13506.3	10723.3	0.01	0.01	0.01	0.01	0.01	0.01	0.01	0.01
PS 28:0	25119.4	0.01	27059.8	21088.4	20724.9	9654.94	17161.5	20139.1	20553.5	12172	0.01	0.01	0.01	9048.12	0.01	0.01
PS 30:2	20789.6	0.01	0.01	18428.4	0.01	0.01	0.01	0.01	0.01	16845.3	0.01	0.01	0.01	30251.5	0.01	0.01
PS 34:0	0.01	0.01	0.01	16133.9	0.01	0.01	15281.7	8788.73	0.01	11116.9	0.01	0.01	14487.1	36628.7	0.01	0.01
PS 36:1	0.01	0.01	40793.2	35831.3	0.01	0.01	15859.8	8697.15	24136.7	27120.3	0.01	0.01	40060.3	58590.5	0.01	0.01
PS 36:1	0.01	0.01	7208.92	7346.7	0.01	0.01	0.01	0.01	0.01	0.01	0.01	0.01	4997.49	8435.96	0.01	0.01
PS 36:2	0.01	0.01	0.01	16236.9	0.01	0.01	0.01	0.01	0.01	12015.1	0.01	0.01	25449.9	20596.3	0.01	0.01
PS 36:6	0.01	41750.3	0.01	0.01	58970.3	34700.8	36813.8	0.01	0.01	30500.2	0.01	16737.2	36372.5	0.01	47118.6	0.01
PS 36:7	0.01	0.01	0.01	15705.7	0.01	0.01	0.01	9555.31	21635.1	0.01	0.01	0.01	0.01	23114.1	0.01	0.01
PS 38:10	0.01	0.01	0.01	6096.2	0.01	0.01	8627.09	5273.78	0.01	0.01	0.01	0.01	5187.3	0.01	0.01	0.01
PS 38:4	0.01	0.01	0.01	5236.5	0.01	0.01	4525.67	0.01	9131.84	5219.17	0.01	0.01	5756.63	9896.01	0.01	0.01
PS 38:5	10315.9	0.01	0.01	10160.3	0.01	0.01	0.01	0.01	8506.34	0.01	0.01	0.01	7780.95	0.01	0.01	0.01
PS 40:0	23277.5	0.01	21951.5	0.01	0.01	0.01	0.01	27300	14462.3	21410	0.01	0.01	0.01	21134.8	0.01	0.01
PS 40:1	0.01	0.01	0.01	0.01	35578.7	19975	17201.1	17589.8	20717.7	0.01	53330	0.01	0.01	0.01	0.01	29324.8
PS 40:10	0.01	0.01	0.01	13324.6	0.01	0.01	17657.4	18315	20034.1	15601.5	0.01	0.01	11329.7	0.01	0.01	0.01
PS 40:10	0.01	0.01	0.01	4376.8	0.01	0.01	5232.84	9756.4	0.01	0.01	0.01	0.01	0.01	4299.09	0.01	0.01
PS 40:10	0.01	0.01	0.01	12382.4	0.01	0.01	0.01	0.01	12925.4	0.01	0.01	0.01	11329.7	0.01	0.01	0.01
PS 40:4	0.01	0.01	0.01	7112.2	0.01	0.01	6152.09	0.01	7880.84	7877.96	0.01	0.01	0.01	0.01	0.01	0.01
PS 40:4	0.01	0.01	8198.38	11020	0.01	0.01	0.01	6504.34	0.01	0.01	0.01	0.01	9995.07	18250.8	0.01	0.01
PS 40:4	0.01	0.01	0.01	0.01	0.01	0.01	5657.09	4922.23	6379.84	0.01	0.01	0.01	13790.7	27092.2	0.01	0.01
PS 40:6	0.01	0.01	16809.3	6869.71	0.01	0.01	6581.03	0.01	0.01	0.01	0.01	0.01	23876.6	9506.19	0.01	0.01
PS 40:7	10911.1	0.01	0.01	13599.2	13274.8	0.01	10041.3	18282.4	0.01	16642.2	0.01	0.01	0.01	38367.1	0.01	15707.2
PS 40:7	0.01	0.01	0.01	5549.1	0.01	0.01	4808.5	0.01	10507.8	8173.42	0.01	0.01	9109.42	10382.7	0.01	0.01
PS 42:12	0.01	0.01	0.01	0.01	0.01	0.01	59510.2	0.01	0.01	67615.8	0.01	0.01	121956	129814	0.01	40534.1
PS 44:12	0.01	19964.7	21126	20688.2	0.01	0.01	19482.1	18359.8	32211.6	11880.7	0.01	0.01	0.01	42796.4	21701.8	0.01
PS 44:4	0.01	11539.7	0.01	5080.2	18726.6	10469.9	0.01	0.01	0.01	7484.09	0.01	0.01	4111.93	8192.58	0.01	0.01
